# AlphaPeptDeep: A modular deep learning framework to predict peptide properties for proteomics

**DOI:** 10.1101/2022.07.14.499992

**Authors:** Wen-Feng Zeng, Xie-Xuan Zhou, Sander Willems, Constantin Ammar, Maria Wahle, Isabell Bludau, Eugenia Voytik, Maximillian T. Strauss, Matthias Mann

**Affiliations:** Department of Proteomics and Signal Transduction, Max Planck Institute of Biochemistry, Martinsried, Germany; Proteomics Program, NNF Center for Protein Research, Faculty of Health Sciences, University of Copenhagen, Copenhagen, Denmark

## Abstract

Machine learning and in particular deep learning (DL) are increasingly important in mass spectrometry (MS)-based proteomics. Recent DL models can predict the retention time, ion mobility and fragment intensities of a peptide just from the amino acid sequence with good accuracy. However, DL is a very rapidly developing field with new neural network architectures frequently appearing, which are challenging to incorporate for proteomics researchers. Here we introduce AlphaPeptDeep, a modular Python framework built on the PyTorch DL library that learns and predicts the properties of peptides (https://github.com/MannLabs/alphapeptdeep). It features a model shop that enables non-specialists to create models in just a few lines of code. AlphaPeptDeep represents post-translational modifications in a generic manner, even if only the chemical composition is known. Extensive use of transfer learning obviates the need for large data sets to refine models for particular experimental conditions. The AlphaPeptDeep models for predicting retention time, collisional cross sections and fragment intensities are at least on par with existing tools. Additional sequence-based properties can also be predicted by AlphaPeptDeep, as demonstrated with a novel HLA peptide prediction model to improve HLA peptide identification for data-independent acquisition.
