## Supplementary material for "AlphaPeptDeep: A modular deep learning framework to predict peptide properties for proteomics": Suppl. Data 1

### Sheet: MS2-training
Dataset ID	Type	Instrument	HCD NCE	# PSMs	Usage	Training phase	Species	Comment
PXD004732	tryptic	Lumos	20,23,25,28,30,35	5057581	training	1&2&3	ProteomeTools I	training subset
PXD010595	tryptic	Lumos	20,23,25,28,30,35	6793873	training	1&2&3	ProteomeTools II	training subset
PXD019086	tryptic	timsTOF	x (30)	9454	training	1&2&3	ProteomeTools	Proteotypic
PXD019086	tryptic	timsTOF	x (30)	89365	training	1&2&3	Human
PXD019086	tryptic	timsTOF	x (30)	101828	training	1&2&3	Yeast
PXD001250	tryptic	QEHF	27	277569	training	1&2&3	Mouse
PXD004452	tryptic	QE	28	397711	training	1&2&3	Human
PXD000269	tryptic	QE	25	168617	training	1&2&3	Fission yeast
PXD021013	HLA	Lumos	20,23,25,28,30,35	9212262	training	2&3	ProteomeTools III	training subset
PXD000138	Phospho	Orbitrap Velos	40	207003	training	3	Synthetic	training subset
PXD014525	Phospho	QEHF-X	28	65191	training	3	Human	training subset
PXD019347	Phospho	Lumos	30	874218	training	3	Human	training subset
PXD029545	Phospho	timsTOF	x (30)	60658	training	3	Human
PXD026805	Phospho	Lumos	30	386070	training	3	Human
PXD019854	diGly	QEHF-X	27	145409	training	3	Human	training subset

### Sheet: MS2-testing
Dataset ID	Type	Instrument	HCD NCE	# PSMs	Usage	Species	PCC90 experimental	Comment
PXD004732	tryptic	Lumos	20,23,25,28,30,35	7519347	testing	ProteomeTools I	0.994	testing subset
PXD010595	tryptic	Lumos	20,23,25,28,30,35	4032984	testing	ProteomeTools II	0.995	testing subset
PXD021013	HLA	Lumos	20,23,25,28,30,35	6493689	testing	ProteomeTools III	0.992	testing subset
PXD019086	tryptic	timsTOF	x (30)	40312	testing	ProteomeTools	0.972	Missing genes
PXD019086	tryptic	timsTOF	x (30)	57642	testing	ProteomeTools	0.936	SRMatlas
PXD019086	LysC	timsTOF	x (30)	56978	testing	Human	0.941
PXD019086	tryptic	timsTOF	x (30)	68072	testing	E. coli	0.924
PXD019086	tryptic	timsTOF	x (30)	144257	testing	Drosophila	0.933
PXD004452	tryptic	QE	28	396488	testing	Human	0.926	HeLa
PXD004452	LysC	QE	28	337555	testing	Human	0.927	HeLa
PXD004452	Chymotryptic	QE	28	233323	testing	Human	0.962	HeLa
PXD004452	GluC	QE	28	225512	testing	Human	0.942	HeLa
PXD000138	Phospho	Orbitrap Velos	40	67169	testing	Synthetic	0.914	testing subset
PXD014525	Phospho	QEHF-X	28	87846	testing	Human	0.985	testing subset
PXD019347	Phospho	Lumos	30	437331	testing	Human	0.995	testing subset
PXD021318	Phospho	timsTOF	x (30)	38474	testing	Human	0.915
PXD026824	Phospho	QEHF	27	106453	testing	Human	0.991
PXD019854	diGly	QEHF-X	27	92061	testing	Human	0.994	testing subset

### Sheet: RT-training
Dataset ID	Type	# PSMs	Species
PXD019086	tryptic	351804	Human
PXD019086	LysC	209274	Human

### Sheet: CCS-training
Dataset ID	Type	# PSMs	Sample
PXD019086	tryptic	351804	HeLa
PXD019086	LysC	209274	HeLa
