## Supplementary material for "AlphaPeptDeep: A modular deep learning framework to predict peptide properties for proteomics": Suppl. Data 2

### Sheet: Percolator_features
Percolator features	Description
score	Search engine score
nAA	Number of amino acids or sequence length
charge	Peptide charge state
sa	Spectrum angle between all predicted and matched fragments
sa_bion	Same as 'sa' but only for b ions
sa_yion	Same as 'sa' but only for y ions
spc	Spearman's rank correlation between all predicted and matched fragments
spc_bion	Same as 'spc' but only for b ions
spc_yion	Same as 'spc' but only for y ions
pcc	Pearson correlation between all predicted and matched fragments
pcc_bion	Same as 'pcc' but only for b ions
pcc_yion	Same as 'pcc' but only for y ions
rt_delta_abs	Absolute RT difference between detected and predicted values
mobility_delta_abs	Absolute mobility difference between detected and predicted values
merr_weighted_frag_score	Matching mass error weighted fragment matching score
merr_weighted_bion_score	Matching mass error weighted b ion matching score
merr_weighted_yion_score	Matching mass error weighted y ion matching score
pred_weighted_frag_score	Predicted intensity weighted fragment matching score
pred_weighted_bion_score	Predicted intensity weighted b ion matching score
pred_weighted_yion_score	Predicted intensity weighted y ion matching score
matched_frag_num	Matched fragment number
matched_frag_ratio	Matched fragment number / total fragment number
both_matched_pred_frag_num	Both matched and predicted fragment number
both_matched_pred_frag_to_matched	Both matched and predicted fragment number / matched fragment number
both_matched_pred_frag_to_pred	Both matched and predicted fragment number / predicted fragment number
matched_not_pred_frag_num	Mathced but not predicted fragment number
matched_not_pred_frag_ratio	Mathced but not predicted fragment number / total fragment number
pred_not_matched_frag_num	Predicted but not matched fragment number
pred_not_matched_frag_ratio	Predicted but not matched fragment number / total fragment number
matched_frag_rel_to_pred	Matched fragment intensity related to the predicted ones
pred_frag_rel_to_pred	Predicted fragment intensity related to the matched ones
matched_bion_num	Matched b ion number
matched_bion_ratio	Matched b ion number / total b ion number
both_matched_pred_bion_num	Both matched and predicted b ion number
both_matched_pred_bion_to_matched	Both matched and predicted b ion number / matched b ion number
both_matched_pred_bion_to_pred	Both matched and predicted b ion number / predicted b ion number
matched_not_pred_bion_num	Mathced but not predicted b ion number
matched_not_pred_bion_ratio	Mathced but not predicted b ion number / total b ion number
pred_not_matched_bion_num	Predicted but not matched b ion number
pred_not_matched_bion_ratio	Predicted but not matched b ion number / total b ion number
matched_bion_rel_to_pred	Matched b ion intensity related to the predicted ones
pred_bion_rel_to_pred	Predicted b ion intensity related to the matched ones
matched_yion_num	Matched y ion number
matched_yion_ratio	Matched y ion number / total y ion number
both_matched_pred_yion_num	Both matched and predicted y ion number
both_matched_pred_yion_to_matched	Both matched and predicted y ion number / matched y ion number
both_matched_pred_yion_to_pred	Both matched and predicted y ion number / predicted y ion number
matched_not_pred_yion_num	Mathced but not predicted y ion number
matched_not_pred_yion_ratio	Mathced but not predicted y ion number / total y ion number
pred_not_matched_yion_num	Predicted but not matched y ion number
pred_not_matched_yion_ratio	Predicted but not matched y ion number / total y ion number
matched_yion_rel_to_pred	Matched y ion intensity related to the predicted ones
pred_yion_rel_to_pred	Predicted y ion intensity related to the matched ones
pep_z1	Is precursor charge 1
pep_z2	Is precursor charge 2
pep_z3	Is precursor charge 3
pep_z4	Is precursor charge 4
pep_z5	Is precursor charge 5
pep_z6	Is precursor charge 6
pep_z_gt_6	Is precursor charge greater than 6
mod_num	Number of modifications
